# Leaf anatomy is not correlated to CAM function in a C_3_+CAM hybrid species, *Yucca gloriosa*

**DOI:** 10.1101/726737

**Authors:** Karolina Heyduk, Jeremy N. Ray, Jim Leebens-Mack

**Affiliations:** Department of Ecology and Evolutionary Biology, Yale University, New Haven, CT USA; Department of Plant Biology, University of Georgia, Athens, GA USA

**Keywords:** *Yucca gloriosa*, *Yucca aloifolia*, *Yucca filamentosa*, Asparagaceae, Agavoideae, CAM photosynthesis, leaf anatomy, hybrid

## Abstract

**Background and Aims:** CAM photosynthesis is often considered to be a complex trait, requiring orchestration of leaf anatomy and physiology for optimal performance. But the observation of trait correlations is based largely on comparisons between C_3_ and strong CAM species, resulting in a lack of understanding as to how such traits evolve and the level of intraspecific variability for CAM and associated traits.

**Methods:** To understand intraspecific variation for traits underlying CAM and how these traits might assemble over evolutionary time, we conducted detailed time course physiological screens and measured aspects of leaf anatomy in 24 genotypes of a C_3_+CAM hybrid species, *Yucca gloriosa* (Asparagaceae). Comparisons were made to *Y. gloriosas* progenitor species, *Y. filamentosa* (C_3_) and *Y. aloifolia* (CAM).

**Key results:** Based on gas exchange and measurement of leaf acids, *Y. gloriosa* appears to use both C_3_ and CAM, and varies across genotypes in the degree to which CAM can be upregulated under drought stress. While correlations between leaf anatomy and physiology exist when testing across all three *Yucca* species, such correlations break down at the species level in *Y. gloriosa*.

**Conclusions:** The variation in CAM upregulation in *Y. gloriosa* is a result of its relatively recent hybrid origin. The lack of trait correlations between anatomy and physiology within *Y. gloriosa* indicate that the evolution of CAM, at least initially, can proceed through a wide combination of traits, and more favorable combinations are eventually selected for in strong CAM plants.
