## Supplementary Table 1 for "Leaf anatomy is not correlated to CAM function in a C_3_+CAM hybrid species, *Yucca gloriosa*"

Genotype	Longitude	Latitude
12	-79.06448333	33.50278333
13	-80.2931	32.50591667
15	-80.2957	32.50393333
16	-80.43033333	32.39086667
18	-81.40818333	31.11906667
19	-81.4348	31.02171667
20	-81.36608333	31.14895
36	-76.68546667	34.69531667
37	-76.67763333	34.69556667
43	-81.41156667	30.46376667
45	-81.4103	30.42898333
46	-81.41363333	30.43875
48	-81.45438333	30.50788333
51	-81.44495	30.52185
52	-81.44495	30.52185
53	-81.43803333	30.70468333
55	-75.55895	35.83296667
56	-75.42605	35.53221667
61	-75.4832	35.4698
70	-78.54221667	33.85128333
1AB	-81.365561	31.1507
2AB	-81.365561	31.1507
Eudy	-81.42824	30.8464
G	-81.42824	30.8464
