## Supplementary Table 2 for "Leaf anatomy is not correlated to CAM function in a C_3_+CAM hybrid species, *Yucca gloriosa*"

Individual	Genotype	Experimental Date	%soil Day1	%soil Day7	%soil Day9
1AB.2.1.2013	1AB	Apr-16	6.4	1.3	3.6
18.2.3.2015	18	Apr-16	14.9	4.3	7.3
2AB.1.2.2013	2AB	Apr-16	8.6	2.6	4.5
1AB.1.1.2013	1AB	Apr-16	12.6	1.6	15.7
1AB.2.0.2012	1AB	Apr-16	5.5	NA
18.2.4.2015	18	Apr-16	9.4	4.3	21.2
1AB.1.1.2015	1AB	Apr-16	10.5	5.2	10.2
2AB.2.1.2013	2AB	Apr-16	9.5	2.5	8.3
2D	2AB	Apr-16	9.5	3.8	16.4
2AB.1.1.2013	2AB	Apr-16	10.3	3.4	5.1
18.1.1.2015	18	Apr-16	12.4	3.1	16.4
18.2.1.2015	18	Apr-16	11.5	6	15.5
G.0.1.2015	G	Sep-16	22.8	7.1	18.6
19.2.2.2015	19	Sep-16	12.4	1.5	14.5
12.1.3.2016	12	Sep-16	16.8	5.4	15.5
45.1.0.2015	45	Sep-16	5.7	3.1	10.6
13.2.1.201X	13	Sep-16	16.9	1	18.4
G.0.3.2015	G	Sep-16	19	7	20.7
45.2.3.2015	45	Sep-16	10.2	2.1	15.1
19.2.3.2015	19	Sep-16	11.5	1.4	12.2
19.1.1.201X	19	Sep-16	8.1	1	15.9
45.2.0.2015	45	Sep-16	9.1	2.2	10.9
G.0.0.2013	G	Sep-16	18.1	3.7	20.4
19.2.1.201X	19	Sep-16	8.8	1	15.7
13.1.2.2016	13	Sep-16	15.5	1.5	12.1
13.1.4.2016	13	Sep-16	18.1	3.6	18.3
45.1.1.2015	45	Sep-16	9.1	2.2	11
G.0.2.2015	G	Sep-16	21	5.7	21.4
46.1.0	46	Nov-16	17.8	3.8	21.1
Eudy3	Eudy	Nov-16	10.1	0	9.72
15.2.1.201X	15	Nov-16	11.5	0.8	15.6
15.1.1.201X	15	Nov-16	33.4	3.1	38
Eudy1	Eudy	Nov-16	26.7	5.3	24.4
15.2.2.201X	15	Nov-16	15.1	0	17.1
46.1.2.2015	46	Nov-16	22.8	2.1	30.1
20.2.4.2015	20	Nov-16	22.9	3	27.1
Eudy4	Eudy	Nov-16	28.6	0.7	26.2
20.2.5.2015	20	Nov-16	39.2	6.5	35.8
20.2.3.2015	20	Nov-16	29.7	3.7	41.1
Eudy2	Eudy	Nov-16	23.6	3.1	32
20.2.1.2015	20	Nov-16	21.5	1.7	29.4
46.1.1.2015	46	Nov-16	12.4	4.6	15.6
43.2.3.2015	43	Feb-17	8.6	1	5.5
43.1.1.2015	43	Feb-17	8.6	0	12.5
43.2.4.2015	43	Feb-17	12.5	2.3	1.2
43.2.1.2015	43	Feb-17	13.1	2.7	6.7
53.2.2.2105	53	April-17-1	7.8	0.9	7.3
36.1.2.2016	36	April-17-1	14.3	2.5	8.7
48.2.3.2015	48	April-17-1	11.6	1.2	11.5
36.1.1.2016	36	April-17-1	10.9	2.8	8.7
48.1.1.2015	48	April-17-1	4.8	0.8	2.2
37.X.6.2015	37	April-17-1	9.1	3.8	7.7
36.1.5.2016	36	April-17-1	15.2	2.5	12.9
36.1.6.2016	36	April-17-1	11.4	3.8	11.5
53.2.5.2015	53	April-17-1	14.3	1.9	9.2
53.2.1.2015	53	April-17-1	11.6	0.5	4.1
37.X.1.2015	37	April-17-1	15.3	4.5	7.7
48.2.0.2014	48	April-17-1	13.7	1.7	3.8
37.X.7.2015	37	April-17-1	8.7	0.4	7.6
53.2.3.2015	53	April-17-1	7.6	2.6	3.1
37.X.8.2015	37	April-17-1	18.4	3.2	7.3
48.2.1.2015	48	April-17-1	18.9	2.3	6.9
16.X.7.2016	16	April-17-2	10.1	2.3	5
16.X.6.2016	16	April-17-2	7.2	0.9	3
56.1.2.2016	56	April-17-2	11.3	4.3	8.5
12.2.1.2015	12	April-17-2	15.2	6.3	11.4
12.2.1.2015.2	12	April-17-2	12.9	2.3	7.9
56.2.1.2016	56	April-17-2	14.8	5.4	18.4
52.1.2.2015	52	April-17-2	14.9	3.8	9.9
12.2.3.2015	12	April-17-2	17.1	6.1	8
56.2.0.2015	56	April-17-2	19.2	3.2	7
52.1.3.2015	52	April-17-2	11.8	1.8	10
52.1.0.2014	52	April-17-2	9.9	3.3	5.6
16.X.1.2016	16	April-17-2	10	3.7	2
56.1.0.2015	56	April-17-2	15.2	1.1	6.7
16.X.2.2016	16	April-17-2	17.1	3.5	8.9
12.1.5.2016	12	April-17-2	12.9	1.7	9.3
61.1.3.2016	61	Aug-17	10.1	3.1	6.7
61.2.0.2015	61	Aug-17	7.3	4.1	11.5
70.1.2.2016	70	Aug-17	9.5	6.4	6.5
55.2.0.2015	55	Aug-17	11.3	1.4	8.6
70.1.3.2016	70	Aug-17	15.6	3	7.9
70.1.0.2015	70	Aug-17	21	6.2	12.7
51.1.2.2015	51	Aug-17	10.9	0.5	5.7
51.1.3.2015	51	Aug-17	14.5	3
61.2.2.2016	61	Aug-17	18.6	5.4	11.6
55.2.1.2016	55	Aug-17	17	5	8.2
55.2.2.2016	55	Aug-17	9.8	1.9	9.5
51.2.2.2015	51	Aug-17	9.2	1.6	8.7
51.1.0.2014	51	Aug-17	4.3	2.6	4.1
