## Supplementary Table 3 for "Leaf anatomy is not correlated to CAM function in a C_3_+CAM hybrid species, *Yucca gloriosa*"

### Sheet: SupplementalTable3
ANOVA of within-Y. gloriosa trait differences across genotypes
	Df	Sum sq	Mean Sq	F value	p
Leaf thickness	25	393000	15700	1.66353	0.11577
residual	22	208000	9460
IAS	25	0.0877	0.00351	3.36306	0.00317
residual	21	0.0219	0.00104
maxTA	23	710000	30900	2.60951	0.00145
residual	62	734000	11800
mean cell	25	2010000	80200	2.00461	0.05179
residual	22	880000	40000
mean stomata	24	10100	419	3.73735	0.00831
residual	13	1460	112
ANCOVA of within Y. gloriosa trait differences between genotypes and treatments
		Df	Sum sq	Mean Sq	F value	p
AUC	genotype	21	3087.7	147	2.3369	0.001964	**
	treatment	2	10640.4	10640.4	169.119	<0.00000000000000022	***
	genotype * treatment	21	793.1	37.8	0.6003	0.912421
	Residuals	131	8242	62.9
AUC_night	genotype	21	32.392	1.54246	2.4592	0.001075	**
	treatment	1	0.561	0.56081	0.8941	0.346105
	genotype * treatment	21	31.117	1.48176	2.3624	0.001733	**
	Residuals	131	82.166	0.62722
deltaH+	genotype	23	443475	19281.5	4.7781	6.15e-09	***
	treatment	1	20161	20161.4	4.9962	0.02725	*
	genotype * treatment	23	346373	15059.7	3.7319	1.19e-06	***
	Residuals	120	484245	4035.4
