## Supplementary Table 4 for "Leaf anatomy is not correlated to CAM function in a C_3_+CAM hybrid species, *Yucca gloriosa*"

### Sheet: SupplementalTable4
ANOVA of trait differences between species
	Df	Sum S	Mean Sq	F value	Pr(>F)	adjusted P
Leaf thickness	2	3142179	1571090	100.377	9.62135e-21	4.81067e-20
residual	66	1033020	15651.8
IAS	2	0.221013	0.110506	47.196	2.18534e-13	4.68286e-13
residual	65	0.152193	0.00234143
Adaxial cell area	2	11890870	5945433	68.7418	7.30256e-17	2.19077e-16
residual	66	5708294	86489.3
Abaxial cell area	2	10842820	5421408	59.0474	1.98872e-15	4.9718e-15
residual	66	6059754	91814.4
AUC_W	2	1888.47	944.238	10.6376	5.85026e-05	9.75044e-05
residual	113	10030.4	88.7643
AUC_D	2	593.277	296.638	5.17928	0.00727409	0.00779366
residual	98	5612.85	57.274
AUC_W_night	2	428.297	214.149	234.23	6.36105e-41	9.54158e-40
residual	113	103.312	0.914265
AUC_D_night	2	188.843	94.4213	81.519	1.69487e-21	1.27115e-20
residual	97	112.352	1.15827
d1 delta	2	118006	59003	7.34251	0.00109455	0.00126294
residual	93	747330	8035.8
d7 delta	2	230227	115114	17.2688	4.19051e-07	7.8572e-07
residual	93	619936	6665.98
maxTA	2	240097	120048	7.44369	0.00099277	0.00124096
residual	95	1532116	16127.5
adaxial SD	2	11692.5	5846.24	9.72719	0.000299805	0.000408825
residual	46	27646.9	601.02
abaxial SD	2	4157.84	2078.92	3.17476	0.0513111	0.0513111
residual	45	29467.2	654.827
AUC_RW	2	1479.37	739.685	9.13209	0.000224727	0.000337091
residual	102	8261.83	80.9984
AUC_RW_night	2	121.358	60.6788	65.8481	3.80235e-19	1.42588e-18
residual	103	94.9141	0.921496
