## Supplementary Table 5 for "Leaf anatomy is not correlated to CAM function in a C_3_+CAM hybrid species, *Yucca gloriosa*"

### Sheet: 2019-07-09_rawdata_correlation
Correlations on raw data									Correlations on genotypic means
x	y	cor	R2	df	t.value	p.value	padj		x	y	cor	R2	df	t.value	p.value	padj
AUC_D	AUC_W	0.57374	0.329178	99	6.96995	3.57275e-10	4.64458e-09		AUC_D	AUC_W	0.737386	0.543738	29	5.87877	2.22237e-06	1.92605e-05	1
AUC_D_night	AUC_W	0.312798	0.0978424	98	3.26013	0.00153197	0.0049789		AUC_D	maxTA_d1	0.525983	0.276658	24	3.02974	0.00578177	0.0176854	0
AUC_D_night	AUC_W_night	0.76847	0.590546	98	11.8888	1.03444e-20	2.68955e-19		AUC_D_night	AUC_W_night	0.819337	0.671313	29	7.6961	1.73881e-08	4.52091e-07	1
AUC_D_night	d1delta	0.38312	0.146781	75	3.59199	0.000583658	0.00216787		AUC_D_night	d1delta	0.616404	0.379954	24	3.83495	0.000798757	0.00319503	1
AUC_D_night	d7delta	0.53239	0.283439	75	5.44671	6.24378e-07	4.63823e-06		AUC_D_night	d7delta	0.722282	0.521692	24	5.11633	3.09645e-05	0.000201269	1
AUC_D_night	maxTA_d1	0.447479	0.200237	77	4.39074	3.5544e-05	0.000205365		AUC_D_night	maxTA_d1	0.638753	0.408005	24	4.06705	0.000444727	0.00192715	1
AUC_D_night	meancell	0.604357	0.365248	34	4.42315	9.48412e-05	0.000410978		AUC_D_night	meancell	0.712399	0.507512	24	4.97314	4.44972e-05	0.000257095	1
AUC_D_night	thickum	0.622444	0.387437	34	4.63729	5.04731e-05	0.00026246		AUC_D_night	thickum	0.724402	0.524758	24	5.14788	2.85914e-05	0.000201269	1
AUC_W_night	AUC_D	0.249919	0.0624596	99	2.56816	0.0117179	0.0276969		AUC_W_night	AUC_D	0.414227	0.171584	29	2.45083	0.0205197	0.048501	1
AUC_W_night	d1delta	0.299694	0.0898167	77	2.75651	0.00729083	0.0189562		AUC_W_night	d1delta	0.517514	0.26782	24	2.96291	0.00677627	0.0195759	1
AUC_W_night	d7delta	0.449911	0.20242	77	4.42064	3.18394e-05	0.000205365		AUC_W_night	d7delta	0.646963	0.418562	24	4.15655	0.000354498	0.00167581	1
AUC_W_night	maxTA_d1	0.384125	0.147552	79	3.69788	0.00039976	0.00159904		AUC_W_night	maxTA_d1	0.579308	0.335598	24	3.48177	0.00192731	0.00668135	1
AUC_W_night	meancell	0.712575	0.507763	47	6.96293	9.30316e-09	8.06274e-08		AUC_W_night	meancell	0.822761	0.676936	25	7.23768	1.38701e-07	2.40416e-06	1
AUC_W_night	thickum	0.744887	0.554857	47	7.65401	8.40212e-10	8.73821e-09		AUC_W_night	thickum	0.802729	0.644374	25	6.73043	4.70954e-07	6.1224e-06	1
d1delta	d7delta	0.299087	0.0894528	93	3.02265	0.00323736	0.00935236		d1delta	d7delta	0.517048	0.267338	28	3.19638	0.00343648	0.0111686	1
d7delta	AUC_D	0.371735	0.138187	74	3.44463	0.000945239	0.00327683		d7delta	AUC_D	0.656099	0.430466	24	4.25907	0.000273288	0.0014211	1
IAS	AUC_D	-0.448185	0.20087	33	-2.88009	0.00693206	0.0189562		IAS	AUC_D	-0.506616	0.25666	24	-2.87866	0.00826393	0.0226171	1
IAS	AUC_D_night	-0.434091	0.188435	33	-2.76807	0.00917555	0.0227204		IAS	AUC_D_night	-0.487789	0.237938	24	-2.73743	0.0114757	0.0298369	1
IAS	AUC_W	-0.53486	0.286075	46	-4.29332	8.98832e-05	0.000410978		IAS	AUC_W	-0.596681	0.356028	25	-3.71773	0.001019	0.00378484	1
IAS	AUC_W_night	-0.437818	0.191684	46	-3.3028	0.00185779	0.00568266		IAS	AUC_W_night	-0.472224	0.222996	25	-2.67859	0.0128801	0.0318935	1
maxTA_d1	d7delta	0.617682	0.381531	94	7.615	2.03393e-11	3.52547e-10		maxTA_d1	d7delta	0.765006	0.585234	28	6.28554	8.51746e-07	8.85816e-06	1
meancell	thickum	0.889419	0.791066	67	15.9272	1.80658e-24	9.39424e-23		meancell	thickum	0.93797	0.879787	35	16.0047	1.12765e-17	5.8638e-16	1
meanSD	AUC_W_night	-0.441683	0.195084	26	-2.51028	0.018619	0.0420951		AUC_D_night	AUC_W	0.397453	0.157969	29	2.33249	0.0268221	0.0591399
AUC_D	maxTA_d1	0.245118	0.0600829	76	2.20413	0.0305422	0.0661747		meanSD	AUC_W_night	-0.441115	0.194583	23	-2.35725	0.0272954	0.0591399
IAS	thickum	-0.247066	0.0610417	65	-2.05564	0.0438386	0.0911842		AUC_D	d1delta	0.408719	0.167051	24	2.19392	0.0381624	0.0793778
meancell	AUC_W	-0.261194	0.0682223	47	-1.85505	0.0698672	0.139734		meancell	AUC_W	-0.326698	0.106732	25	-1.72833	0.0962637	0.192527
meancell	meanSD	-0.351704	0.123696	22	-1.76222	0.0919219	0.177035		meancell	meanSD	-0.347219	0.120561	20	-1.65583	0.113364	0.21833
thickum	meanSD	-0.325114	0.105699	22	-1.61252	0.121103	0.224905		IAS	thickum	-0.250992	0.0629968	35	-1.53399	0.134023	0.240317
IAS	meancell	-0.173892	0.0302386	65	-1.42365	0.159329	0.251064		thickum	meanSD	-0.332519	0.110569	20	-1.5768	0.130529	0.240317
IAS	meanSD	0.297944	0.0887709	22	1.46397	0.157345	0.251064		IAS	meanSD	0.277702	0.0771181	20	1.29277	0.210827	0.332213
IAS	d1delta	-0.282962	0.0800673	26	-1.50431	0.144554	0.251064		IAS	d1delta	-0.324991	0.105619	15	-1.33093	0.203089	0.332213
thickum	AUC_W	-0.205246	0.0421259	47	-1.4377	0.157143	0.251064		IAS	maxTA_d1	-0.322739	0.10416	15	-1.32063	0.20642	0.332213
thickum	maxTA_d1	0.278607	0.077622	26	1.47919	0.151104	0.251064		thickum	maxTA_d1	0.320499	0.10272	15	1.31041	0.209767	0.332213
IAS	maxTA_d1	-0.262587	0.068952	26	-1.38763	0.177028	0.270749		thickum	AUC_W	-0.234541	0.0550093	25	-1.20635	0.238974	0.36549
meanSD	d1delta	-0.290258	0.08425	18	-1.28686	0.214446	0.318605		IAS	meancell	-0.176467	0.0311407	35	-1.06064	0.296118	0.430315
thickum	d1delta	0.216917	0.047053	26	1.13304	0.267537	0.386443		meanSD	d1delta	-0.299679	0.0898073	12	-1.08813	0.29791	0.430315
IAS	d7delta	-0.217135	0.0471474	25	-1.11221	0.27663	0.388777		meancell	d7delta	-0.249355	0.062178	15	-0.997249	0.33446	0.470052
AUC_W	d7delta	0.117406	0.0137841	77	1.03741	0.302794	0.41435		meancell	d1delta	0.238071	0.0566779	15	0.949342	0.357493	0.476657
meancell	d7delta	-0.175146	0.0306761	25	-0.889479	0.382225	0.509634		meanSD	AUC_D	0.25024	0.06262	14	0.967081	0.349914	0.476657
meanSD	AUC_D_night	-0.18131	0.0328733	16	-0.737463	0.471519	0.612974		thickum	d1delta	0.230808	0.0532724	15	0.918722	0.372779	0.484612
meanSD	AUC_D	0.158881	0.025243	17	0.663509	0.515902	0.638736		IAS	d7delta	-0.201966	0.0407901	15	-0.798668	0.436947	0.554176
AUC_W	d1delta	-0.0748118	0.0055968	77	-0.658316	0.512299	0.638736		meanSD	AUC_D_night	-0.202326	0.040936	13	-0.744905	0.469583	0.581388
meancell	d1delta	0.110505	0.0122113	26	0.566938	0.575618	0.696097		thickum	d7delta	0.179804	0.0323294	15	0.707914	0.489853	0.592381
AUC_W	meanSD	-0.105716	0.0111759	26	-0.542086	0.592376	0.70008		meanSD	d7delta	-0.191939	0.0368405	12	-0.677492	0.510945	0.603844
thickum	d7delta	0.0816766	0.00667106	25	0.409752	0.685478	0.763994		AUC_W	d7delta	0.122804	0.0150807	24	0.606201	0.550073	0.63564
meancell	maxTA_d1	-0.0787116	0.00619552	26	-0.402601	0.690533	0.763994		thickum	AUC_D	0.0613693	0.00376619	24	0.301215	0.765845	0.865738
AUC_D	d1delta	0.0503019	0.00253028	74	0.433262	0.666085	0.763994		AUC_W	meanSD	-0.0544934	0.00296954	23	-0.26173	0.795859	0.880525
AUC_W	maxTA_d1	0.0387527	0.00150177	79	0.344701	0.731235	0.792172		meancell	AUC_D	-0.0441356	0.00194795	24	-0.21643	0.830482	0.881108
meancell	AUC_D	-0.0554661	0.00307649	34	-0.323919	0.747984	0.793778		meanSD	maxTA_d1	-0.0567418	0.00321963	12	-0.196877	0.847219	0.881108
meanSD	d7delta	-0.0551618	0.00304283	18	-0.234389	0.817329	0.850022		AUC_W	maxTA_d1	0.047827	0.00228742	24	0.234572	0.816531	0.881108
thickum	AUC_D	0.0283497	0.000803706	34	0.165372	0.86963	0.886682		AUC_W	d1delta	-0.0197932	0.00039177	24	-0.0969853	0.923543	0.941652
meanSD	maxTA_d1	0.00939412	8.82494e-05	18	0.0398576	0.968645	0.968645		meancell	maxTA_d1	-0.016101	0.000259242	15	-0.062367	0.951094	0.951094
