## Supplementary Table 6 for "Leaf anatomy is not correlated to CAM function in a C_3_+CAM hybrid species, *Yucca gloriosa*"

### Sheet: 2019-07-09_yg_rawcor
Correlations on raw data									Correlations on genotypic means
x	y	cor	R2	df	t.value	p.value	padj		x	y	cor	R2	df	t.value	p.value	padj
maxTA_d1	d7delta	0.516884	0.26717	82	5.46762	4.81129e-07	2.50187e-05		meancell	thickum	0.682529	0.465846	24	4.57503	0.000122371	0.00442956
AUC_D	AUC_W	0.490753	0.240839	81	5.06919	2.47649e-06	6.43888e-05		AUC_D	AUC_W	0.717565	0.5149	20	4.60745	0.000170368	0.00442956
meancell	thickum	0.575391	0.331075	46	4.77148	1.88451e-05	0.000326649		maxTA_d1	d7delta	0.579777	0.336141	22	3.3376	0.00298341	0.0517124
AUC_D_night	AUC_W	0.339206	0.115061	81	3.24526	0.00170681	0.0221886		IAS	meancell	0.499083	0.249084	24	2.82152	0.00944448	0.070159
thickum	AUC_W	-0.478151	0.228629	32	-3.0797	0.00423367	0.0440301		IAS	AUC_W	-0.591049	0.349339	17	-3.02114	0.00769955	0.070159
IAS	AUC_W	-0.459379	0.211029	31	-2.87953	0.00715911	0.0620456		thickum	AUC_W	-0.582946	0.339826	17	-2.95817	0.00880507	0.070159
AUC_D_night	AUC_W_night	0.236805	0.0560767	81	2.19364	0.0311275	0.210213		meancell	AUC_W	-0.582172	0.338924	17	-2.95223	0.00891706	0.070159
IAS	meancell	0.308513	0.0951805	45	2.1757	0.034869	0.210213		AUC_W_night	thickum	-0.499969	0.249969	17	-2.38028	0.0292695	0.169113
meancell	AUC_W	-0.360208	0.12975	32	-2.18427	0.036383	0.210213		AUC_W	d1delta	-0.48973	0.239836	18	-2.38308	0.0283948	0.169113
IAS	thickum	0.271374	0.0736437	45	1.89141	0.0650169	0.338088		IAS	thickum	0.401037	0.16083	24	2.14469	0.04231	0.220012
AUC_W	d1delta	-0.208112	0.0433105	65	-1.71541	0.0910339	0.364136		AUC_W	maxTA_d1	-0.417109	0.17398	18	-1.94711	0.0672962	0.318128
AUC_D_night	d7delta	0.213381	0.0455314	64	1.74729	0.085384	0.364136		AUC_W_night	AUC_D	-0.371383	0.137925	20	-1.78881	0.0888036	0.333418
AUC_D_night	maxTA_d1	0.213933	0.0457675	66	1.77919	0.0798125	0.364136		IAS	AUC_D	-0.398437	0.158752	17	-1.79111	0.0910969	0.333418
d7delta	AUC_D	0.185864	0.0345455	63	1.50141	0.138245	0.467505		IAS	AUC_D_night	-0.411378	0.169232	17	-1.86091	0.0801424	0.333418
IAS	AUC_D	-0.294729	0.0868651	24	-1.51099	0.143848	0.467505		meanSD	AUC_D	0.480917	0.231281	11	1.81921	0.0961784	0.333418
IAS	maxTA_d1	0.31441	0.0988534	22	1.55349	0.134574	0.467505		IAS	maxTA_d1	0.408033	0.166491	13	1.61143	0.131088	0.426036
AUC_W_night	thickum	-0.186538	0.0347965	32	-1.07407	0.290823	0.639356		AUC_D_night	AUC_W	0.317606	0.100873	20	1.49793	0.149768	0.458114
AUC_W_night	AUC_D	-0.115413	0.0133201	81	-1.0457	0.298809	0.639356		AUC_W_night	d1delta	-0.323455	0.104623	18	-1.45026	0.164188	0.47432
IAS	AUC_W_night	-0.203862	0.0415599	31	-1.15941	0.255144	0.639356		meancell	AUC_D	-0.321662	0.103466	17	-1.40068	0.179297	0.490708
IAS	AUC_D_night	-0.211036	0.044536	25	-1.07949	0.290675	0.639356		thickum	AUC_D	-0.304465	0.0926992	17	-1.31791	0.205017	0.533044
meancell	d7delta	-0.261115	0.0681808	21	-1.23958	0.228805	0.639356		AUC_D_night	thickum	-0.289127	0.0835943	17	-1.24529	0.229919	0.543444
meanSD	AUC_D	0.293667	0.0862404	14	1.14949	0.269615	0.639356		AUC_W	d7delta	-0.286386	0.0820171	18	-1.26815	0.220902	0.543444
meanSD	AUC_W_night	-0.236283	0.0558295	18	-1.03168	0.315888	0.639356		IAS	AUC_W_night	-0.278014	0.0772917	17	-1.19332	0.249131	0.563252
AUC_D	d1delta	-0.141955	0.0201511	63	-1.13826	0.259323	0.639356		IAS	d7delta	0.305763	0.0934909	13	1.1579	0.267737	0.580096
AUC_W_night	d1delta	-0.12343	0.0152351	65	-1.0028	0.319678	0.639356		meancell	d1delta	0.279184	0.0779439	13	1.0483	0.313601	0.652291
AUC_D_night	d1delta	0.140285	0.0196798	64	1.13349	0.261238	0.639356		AUC_W_night	d7delta	-0.227184	0.0516127	18	-0.989741	0.33542	0.67084
meanSD	d1delta	-0.234863	0.0551608	16	-0.966488	0.348183	0.670574		meancell	d7delta	-0.258059	0.0665945	13	-0.963065	0.353088	0.673016
meancell	d1delta	0.19442	0.0377991	22	0.929649	0.362642	0.673478		meanSD	AUC_W_night	-0.235724	0.0555659	15	-0.939429	0.362393	0.673016
meancell	meanSD	-0.247565	0.0612885	12	-0.885144	0.39347	0.690383		AUC_W_night	meancell	-0.2117	0.0448169	17	-0.893104	0.38427	0.689036
d1delta	d7delta	0.0939334	0.00882349	81	0.849155	0.398298	0.690383		d7delta	AUC_D	0.176761	0.0312446	18	0.761933	0.455969	0.728608
IAS	d7delta	0.169986	0.0288954	21	0.79048	0.438084	0.721418		AUC_D	d1delta	-0.190359	0.0362364	18	-0.822666	0.421463	0.728608
AUC_W	maxTA_d1	-0.0936686	0.0087738	67	-0.770096	0.44395	0.721418		AUC_D_night	d7delta	0.168961	0.0285479	18	0.727298	0.476397	0.728608
thickum	AUC_D	-0.13593	0.018477	25	-0.686018	0.499015	0.768127		AUC_D_night	maxTA_d1	0.185096	0.0342606	18	0.799105	0.434648	0.728608
meancell	AUC_D	-0.134921	0.0182037	25	-0.68083	0.502237	0.768127		d1delta	d7delta	0.15544	0.0241616	22	0.738049	0.468285	0.728608
AUC_D_night	thickum	-0.117508	0.0138081	26	-0.603354	0.551501	0.801692		thickum	meanSD	0.19293	0.037222	10	0.62178	0.547999	0.749894
thickum	meanSD	0.172658	0.0298108	12	0.607225	0.555018	0.801692		meanSD	AUC_D_night	0.198386	0.039357	10	0.640074	0.536513	0.749894
meanSD	AUC_D_night	0.156352	0.0244458	13	0.570753	0.5779	0.812184		meanSD	d1delta	-0.209044	0.0436994	10	-0.67599	0.514376	0.749894
AUC_W_night	meancell	-0.0812334	0.00659887	32	-0.461049	0.647882	0.826928		AUC_D_night	d1delta	0.15032	0.0225962	18	0.645085	0.52701	0.749894
IAS	meanSD	0.128288	0.0164579	12	0.448107	0.662059	0.826928		AUC_W_night	maxTA_d1	-0.134746	0.0181565	18	-0.576941	0.571125	0.7615
IAS	d1delta	0.0876536	0.00768315	22	0.41272	0.683806	0.826928		AUC_D_night	meancell	-0.0756354	0.00572071	17	-0.312748	0.758276	0.875571
thickum	d7delta	-0.113315	0.0128404	21	-0.522642	0.606694	0.826928		AUC_W	meanSD	0.0738615	0.00545552	15	0.286848	0.778153	0.875571
meanSD	maxTA_d1	0.111805	0.0125004	16	0.450043	0.658717	0.826928		AUC_D_night	AUC_W_night	-0.0821906	0.0067553	20	-0.368816	0.716141	0.875571
AUC_D	maxTA_d1	0.0513122	0.00263295	65	0.414238	0.680063	0.826928		IAS	meanSD	-0.0929976	0.00864854	10	-0.295364	0.773757	0.875571
thickum	maxTA_d1	0.0734418	0.00539369	22	0.345405	0.733071	0.828688		IAS	d1delta	0.0710587	0.00504934	13	0.256855	0.801311	0.875571
meancell	maxTA_d1	-0.0789511	0.00623328	22	-0.371473	0.713839	0.828688		thickum	d1delta	0.0685441	0.00469829	13	0.247722	0.808219	0.875571
AUC_W_night	d7delta	-0.0430246	0.00185112	65	-0.347197	0.729565	0.828688		thickum	maxTA_d1	0.094089	0.00885274	13	0.340754	0.738732	0.875571
AUC_D_night	meancell	0.0480345	0.00230732	26	0.245212	0.808217	0.875569		meancell	meanSD	-0.134525	0.0180971	10	-0.429309	0.676801	0.875571
thickum	d1delta	0.0559003	0.00312484	22	0.262606	0.795298	0.875569		meanSD	maxTA_d1	0.0817157	0.00667746	10	0.259275	0.800682	0.875571
AUC_W	meanSD	-0.0443899	0.00197046	18	-0.188516	0.852581	0.900431		meanSD	d7delta	-0.0572464	0.00327715	10	-0.181326	0.859734	0.912371
meanSD	d7delta	0.0373207	0.00139283	16	0.149387	0.883115	0.900431		AUC_D	maxTA_d1	-0.0339858	0.00115504	18	-0.144273	0.886888	0.922363
AUC_W_night	maxTA_d1	0.0189703	0.000359871	67	0.155306	0.877047	0.900431		meancell	maxTA_d1	0.0239618	0.000574169	13	0.0864204	0.932449	0.950732
AUC_W	d7delta	0.0125096	0.000156489	65	0.100863	0.91997	0.91997		thickum	d7delta	-0.00293361	8.60609e-06	13	-0.0105773	0.991721	0.991721
